# Activity-driven trafficking of endogenous synaptic proteins through proximity labeling

**DOI:** 10.1101/2024.04.19.590083

**Authors:** Carlos Pascual-Caro, Jaime de Juan-Sanz

## Abstract

To enable transmission of information in the brain, synaptic vesicles fuse to presynaptic membranes, liberating their content and exposing transiently a myriad of vesicular transmembrane proteins. However, versatile methods for quantifying the synaptic translocation of endogenous proteins during neuronal activity remain unavailable, as the fast dynamics of synaptic vesicle cycling difficult specific isolation trafficking proteins during such a transient surface exposure. Here we developed a novel approach using synaptic cleft proximity labeling to capture and quantify activity-driven trafficking of endogenous synaptic proteins at the synapse. We show that accelerating cleft biotinylation times to match the fast dynamics of vesicle exocytosis allows capturing endogenous proteins transiently exposed at the synaptic surface during neural activity, enabling for the first time the study of the translocation of nearly every endogenous synaptic protein. As proof-of-concept, we further applied this technology to obtain direct evidence of the surface translocation of non-canonical trafficking proteins, such as ATG9A and NPTX1, which had been proposed to traffic during activity but for which direct proof had not yet been shown. The technological advancement presented here will facilitate future studies dissecting the molecular identity of proteins exocytosed at the synapse during activity, helping to define the molecular machinery that sustains neurotransmission in the mammalian brain.

**Significance statement:** Synaptic trafficking is critical for neurons to communicate and sustain brain function. Pascual-Caro and de Juan-Sanz develop a pioneering method to enable the study of the activity-driven translocation of any endogenous synaptic protein. Coordinating neuronal activity and proximity labeling at synaptic clefts during just a few seconds, the authors visualize the trafficking of endogenous synaptic vesicle proteins and non-canonical trafficking proteins at the synapse. This work provides a technological framework to uncover the complex molecular choreography of translocation events occurring within firing synapses, enabling a deeper study of the molecular control of neuronal communication and circuit physiology in the brain.
