## Supplementary material for "Activity-driven trafficking of endogenous synaptic proteins through proximity labeling": Supp. Table ST1

### Sheet: Supp. Table ST1 Pascual-Caro
Fig 1C
Condition	Neurons	Independent experiments	Mean	SEM	Statistical n	Test	p value	Significantly different?
Syp-pH 15 sec	5	2	0.8267	0.1631	5	N/A	N/A	N/A
Syp-pH 30 sec	6	3	0.5167	0.05872	6	Dunn's multiple comparisons test (vs. Syp-pH 15 sec)	0.3489	No
Syp-pH 60 sec	4	2	0.325	0.06903	4		0.0297	Yes
Fig 1D
Condition	Neurons	Independent experiments	Mean	SEM	Statistical n	Test	p value	Significantly different?
Control	6	3	26.77	5.858	6	Unpaired t test	0.5612	No
+HRP	6	3	32.39	7.289	6
Fig 1E
Condition	Neurons	Independent experiments	Mean	SEM	Statistical n	Test	p value	Significantly different?
Control	5	2	46.06	3.684	5	Unpaired t test	0.2401	No
+HRP	6	2	55.96	6.45	6
Fig 2B, left panel
Condition	Experiments	Independent experiments	Mean	SEM	Statistical n	Test	p value	Significantly different?
vGlut1, 15s	8	4	2.761	0.7065	8	One sample Wilcoxon Signed Rank test	0.0078	Yes
vGlut1, 30s	5	3	1.164	0.1044	5	One sample Wilcoxon Signed Rank test	0.3125	No
Fig 2B, right panel
Condition	Experiments	Independent experiments	Mean	SEM	Statistical n	Test	p value	Significantly different?
Syp 1, 15s	8	4	4.131	1.305	8	One sample Wilcoxon Signed Rank test	0.0156	Yes
Syp 1, 30s	5	3	1.456	0.07891	5	One sample Wilcoxon Signed Rank test	0.0625	No
Fig 2C
Condition	Experiments	Independent experiments	Mean	SEM	Statistical n	Test	p value	Significantly different?
GluRI, 15s	8	4	1.213	0.105	8	One sample t-test	0.0827	No
GluRI, 30s	5	3	1.026	0.0744	5	One sample t-test	0.7444	No
Fig 2E
Condition	Experiments	Independent experiments	Mean	SEM	Statistical n	Test	p value	Significantly different?	Notes
Synaptic cleft	16	4	3.446	0.7381	16	Mann-Whitney test	0.0005	Yes	Pooled Fig 2B 15s
Total surface	6	3	0.9417	0.06809	6
Fig 3B
Condition	Experiments	Independent experiments	Mean	SEM	Statistical n	Test	p value	Significantly different?
NPTX1	8	4	2.765	0.7914	8	One sample Wilcoxon Signed Rank test	0.0234	Yes
Fig 3E
Condition	Neurons	Independent experiments
NPTX1-pH	12	8
Fig 4B
Condition	Experiments	Independent experiments	Mean	SEM	Statistical n	Test	p value	Significantly different?
ATG9A	7	2	1.373	0.134	7	One sample Wilcoxon Signed Rank test	0.0469	Yes
Fig 4E
Condition	Neurons	Independent experiments
ATG9A-pH	11	6
Fig 4E
Condition	Neurons, imaging	Independent experiments	Mean	SEM	Notes
ATG9A	11	6	2.188	0.2452	From Fig 4E
NPTX1	11	8	2.348	0.263	From Fig 3E
vGlut1	13	6	5.524	0.8315
Syp 1	8	5	5.814	2.016
Condition	Experiments, proximity labeling	Independent experiments	Mean	SEM	Notes
ATG9A	7	2	1.373	0.134	As Fig 4B
NPTX1	8	4	2.765	0.7914	As Fig 3B
vGlut1	8	4	2.761	0.7065	As Fig 2B_15s
Syp 1	8	4	4.131	1.305	As Fig 2B_15s
Fig 4G
Condition	Experiments	Independent experiments	Mean	SEM	Statistical n	Test	p value	Significantly different?	Notes
Syp 1	8	4	4.131	1.305	8	Mann-Whitney test	0.014	Yes	As Fig 2B_15s
ATG9A	7	2	1.373	0.134	7				As Fig 4B
Fig 4H
Condition	Neurons	Independent experiments	Mean	SEM	Statistical n	Test	p value	Significantly different?
Syp 1	8	5	5.814	2.016	8	Mann-Whitney test	0.0003	No
ATG9A	11	6	2.188	0.2452	11
Supp. Fig S1B
Condition	Neurons	Independent experiments	Mean	SEM	Statistical n	Test	p value	Significantly different?
Control	11	5	3693	705.2	11	Mann-Whitney test	0.2875	No
+HRP	12	5	2918	684.4	12
Supp. Fig S1D
Condition	Experiments	Independent experiments	Mean	SEM	Statistical n	Test	p value	Significantly different?
Total biotinylation	4	2	1.043	0.06511	4	One sample Wilcoxon Signed Rank test	0.75	No
Supp. Fig S2B
Condition	Neurons	Independent experiments	Mean	SEM
NPTX-pH	10	8	89.65	3.171
Supp. Fig S2D
Condition	Neurons	Independent experiments	Mean	SEM
ATG9A-pH	11	6	88.82	1.494
